# Spatiotemporal Changes in Netrin/Dscam1 Signaling Dictate Axonal Projection Direction in *Drosophila* Small Ventral Lateral Clock Neurons

**DOI:** 10.1101/2024.02.15.580478

**Authors:** Jingjing Liu, Yuedong Wang, Xian Liu, Junhai Han, Yao Tian

**Affiliations:** School of Life Science and Technology, the Key Laboratory of Developmental Genes and Human Disease, Southeast University, Nanjing 210096, China; Co-innovation Center of Neuroregeneration, Nantong University, Nantong, China

**Keywords:** Axon projection, projection direction switch, Dscam1, Netrin, s-LNvs, *Drosophila*

## Abstract

Axon projection is a spatial and temporal-specific process in which the growth cone receives environmental signals guiding axons to their final destination. However, the mechanisms underlying changes in axonal projection direction without well-defined landmarks remain elusive. Here, we present evidence showcasing the dynamic nature of axonal projections in *Drosophila*’s small ventral lateral clock neurons (s-LNvs). Our findings reveal that these axons undergo an initial vertical projection in the early larval stage, followed by a subsequent transition to a horizontal projection in the early-to-mid third instar larvae. The vertical projection of s-LNv axons correlates with mushroom body calyx expansion, while the s-LNv-expressed Down syndrome cell adhesion molecule (Dscam1) interacts with Netrins to regulate the horizontal projection. During a specific temporal window, locally newborn dorsal clock neurons (DNs) secrete Netrins, facilitating the transition of axonal projection direction in s-LNvs. Our study establishes a compelling *in vivo* model to probe the mechanisms of axonal projection direction switching in the absence of clear landmarks. These findings underscore the significance of dynamic local microenvironments in the complementary regulation of axonal projection direction transitions.
