## Supplementary File 1-3 for "Spatiotemporal Changes in Netrin/Dscam1 Signaling Dictate Axonal Projection Direction in *Drosophila* Small Ventral Lateral Clock Neurons": Supplementary File 2. Full genotypes of the flies that are shown in the main figures, supplemental figures..xlsx

### Sheet: Sheet1
Table S1. Full genotypes of the flies shown in the main figures and supplemental figures
Figure	Label	Genotype
Figure1
A-C	Pdf >GFP	w;Pdf-GAL4,UAS-mCD8-GFP/+
Figure 2
A-B	OK107-GAL4 >GFP	w;UAS-mCD8-GFP/+;;OK107-GAL4/+
	201Y-GAL4 >GFP	w;Tab1-201Y-GAL4,UAS-mCD8-GFP/+
C-E	201Y-GAL4 >GFP	w;Tab1-201Y-GAL4,UAS-mCD8-GFP/+
	201Y-GAL4 >GFP,rpr,hid	UAS-rpr;Tab1-201Y-GAL4,UAS-mCD8-GFP;UAS-hid/+
Figure 3
A-C	Pdf >GFP	w;Pdf-GAL4,UAS-mCD8-GFP/+
	Pdf >GFP,Dscam1RNAi	w;Pdf-GAL4,UAS-mCD8-GFP/+;UAS-Dscam1-RNAi/+
D-E	Dscam121/+	Dscam121/+
	Dscam11/+	Dscam11/+
	Dscam105518/+	Dscam105518/+
	Dscam121 / Dscam105518	Dscam121 / Dscam105518
	Dscam121 / Dscam11	Dscam121 / Dscam11
	Dscam121 / Dscam11	Dscam121 / Dscam11
F	Pdf >GFP	w;Pdf-GAL4,UAS-mCD8-GFP/+
Figure 4
A-B	w1118	w1118
	NetAΔ	w1118,NetAΔ
	NetBΔ	y*w*,NetBΔ
	NetABΔ	y1,Df(1)NetABΔ/Y
C-D	nSyb-GAL4/+	w*;UAS-dicer/+;nSyb-GAL4/+
	nSyb-GAL4 >NetrinsRNAi	w*;UAS-dicer/UAS-NetB-RNAi;nSyb-GAL4/UAS-NetA-RNAi
	repo-GAL4/+	w*;UAS-dicer/+;repo-GAL4/+
	repo-GAL4 >NetrinsRNAi	w*;UAS-dicer/UAS-NetB-RNAi;repo-GAL4/UAS-NetA-RNAi
Figure 5
A-B	OK107-GAL4/+	w;;;OK107-GAL4/+
	OK107-GAL4 >NetrinsRNAi	w;UAS-NetB-RNAi/+;UAS-NetA-RNAi/+;OK107-GAL4/+
	per-GAL4,Pdf-GAL80/+	w;per-GAL4,Pdf-GAL80/+;UAS-mCD8-GFP/+
	per-GAL4,Pdf-GAL80 >NetrinsRNAi	w;per-GAL4,Pdf-GAL80/UAS-NetB-RNAi;UAS-mCD8-GFP/UAS-NetA-RNAi
C-D	per-GAL4,Pdf-GAL80 >GFP	w;per-GAL4,Pdf-GAL80/+;UAS-mCD8-GFP/+
	per-GAL4,Pdf-GAL80 >GFP,,rpr,hid	UAS-rpr;per-GAL4,Pdf-GAL80/+;UAS-mCD8-GFP/UAS-hid
E-F	NetABΔ;UAS-NetB	y1,Df(1)NetABΔ/Y;UAS-NetB/+
	NetABΔ;per-GAL4,Pdf-GAL80 >UAS-GFP	y1,Df(1)NetABΔ/Y;;per-GAL4,Pdf-GAL80/+;UAS-GFP/+
	NetABΔ;per-GAL4,Pdf-GAL80 >UAS-NetB	y1,Df(1)NetABΔ/Y;per-GAL4,Pdf-GAL80/UAS-NetB;UAS-GFP/+
Figure 6
A-B	per-GAL4,Pdf-GAL80 >GFP	w;per-GAL4,Pdf-GAL80/+;UAS-mCD8-GFP/+
C	NetB-GFP;per-GAL4,Pdf-GAL80 >mcherry	y1w*,NetB-GFP/+;per-GAL4,Pdf-GAL80/+;UAS-mcherry/+
Figure S1
A-B	201Y-GAL4 >GFP	w;Tab1-201Y-GAL4,UAS-mCD8-GFP/+
	201Y-GAL4 >GFP,rpr,hid	UAS-rpr;Tab1-201Y-GAL4,UAS-mCD8-GFP;UAS-hid/+
Figure S2
A-B	Clk856-GAL4 /+	w;Clk856-GAL4 /+
	Clk856-GAL4 >Dscam1RNAi	w;Clk856-GAL4 /+;UAS-Dscam1-RNAi/+
C-D	Pdf-GAL4 /+	w;Pdf-GAL4/+
	Pdf-GAL4 >tsrRNAi	w;Pdf-GAL4,UAS-mCD8-GFP/+;UAS-tsr-RNAi/+
	Pdf-Gal4 >chicRNAi	w;Pdf-GAL4,UAS-mCD8-GFP/+;UAS-chic-RNAi/+
	Pdf-GAL4 >SH3PX1RNAi	w;Pdf-GAL4/+;UAS-SH3PX1-RNAi/+
	Pdf-Gal4 >DockRNAi	w;Pdf-GAL4/+;UAS-dock-RNAi/+
	Pdf-GAL4 >pakRNAi	w;Pdf-GAL4/+UAS-pak-RNAi
Figure S3
A-B	tubulin-GAL4/+	w;tubulin-GAL4/+
	tubulin-GAL4>NetrinsRNAi	w;tubulin-GAL4/UAS-NetB-RNAi;UAS-NetA-RNAi/+
	tubulin-GAL4>slitRNAi	w;tubulin-GAL4/+;UAS-slit-RNAi
Figure S4
A-B	per-GAL4,Pdf-GAL80 >GFP	w;per-GAL4,Pdf-GAL80/+;UAS-mCD8-GFP/+
	per-GAL4,Pdf-GAL80 >GFP,,rpr,hid	UAS-rpr;per-GAL4,Pdf-GAL80/+;UAS-mCD8-GFP/UAS-hid
	crz-GAL4 >GFP	w;crz-GAL4,UAS-mCD8-GFP/+
	crz-GAL4 >GFP,rpr,hid	UAS-rpr;crz-GAL4,UAS-mCD8-GFP/+;UAS-hid
Figure S5
A	NetBmyc;per-GAL4,Pdf-GAL80 >UAS-GFP	NetBTM-myc;per-GAL4,Pdf-GAL80/+;UAS-mCD8-GFP/+
B-C	R78G02 >UAS-GFP	w;UAS-mCD8-GFP/+;R78G02-GAL4/+;
	R78G02 >UAS-GFP,NetAOE	w;UAS-mCD8-GFP/UAS-HA-NetA;R78G02-GAL4/+;
	R78G02 >UAS-GFP,NetBOE	w;UAS-mCD8-GFP/UAS-HA-NetB;R78G02-GAL4/+;
