## Supplementary File 1-3 for "Spatiotemporal Changes in Netrin/Dscam1 Signaling Dictate Axonal Projection Direction in *Drosophila* Small Ventral Lateral Clock Neurons": Supplementary File 3. List of genes used for RNAi screen.xlsx

### Sheet: Sheet1
List of genes used for RNAi screen
Stock Center	TH	CG number	Gene Name	Classification	Projection phenotype (Preliminary)
Tsinghua Fly Center	THU0972	CG4254	tsr	Highly expressed protein	+
Tsinghua Fly Center	THU0468	CG3523	CG3523	Highly expressed protein
Tsinghua Fly Center	THU0591	CG17836	Xrp1	Highly expressed protein
Tsinghua Fly Center	THU0757	CG11624	Ubi-p63E	Highly expressed protein
Tsinghua Fly Center	THU1302	CG8280	Ef1alpha48D	Highly expressed protein
Tsinghua Fly Center	TH03299.N	CG7306	obst-F	Highly expressed protein
Tsinghua Fly Center	THU4197	CG7892	nmo	Highly expressed protein
Tsinghua Fly Center	TH04492.N	CG9210	Ac13E	Highly expressed protein
Tsinghua Fly Center	THU5122	CG3379	His4r	Highly expressed protein
Tsinghua Fly Center	THU5517	CG3977	Ctr1A	Highly expressed protein
Tsinghua Fly Center	THU1849	CG3376	CG3376	Highly expressed protein
Tsinghua Fly Center	THU1872	CG7850	puc	Highly expressed protein
Tsinghua Fly Center	THU1893.N	CG7081	pex2	Highly expressed protein
Tsinghua Fly Center	THU1903	CG30092	jbug	Highly expressed protein
Tsinghua Fly Center	THU2754	CG30106	CCHa1r	Highly expressed protein
Tsinghua Fly Center	THU4041	CG4125	rst	Highly expressed protein
Tsinghua Fly Center	TH04540.N	CG18466	Nmdmc	Highly expressed protein
Tsinghua Fly Center	THU4926	CG11617	CG11617	Highly expressed protein
Tsinghua Fly Center	THU5016	CG13245_x000B_CG43816	CG13245_x000B_CG43816	Highly expressed protein
Tsinghua Fly Center	THU0577	CG10160	ImpL3	Highly expressed protein
Tsinghua Fly Center	THU1979	CG1435	CBP	Highly expressed protein
Tsinghua Fly Center	THU2741	CG17117	hth	Highly expressed protein
Tsinghua Fly Center	THU3236	CG8861	CG8861	Highly expressed protein
Tsinghua Fly Center	TH03637.N	CG31997	CG31997	Highly expressed protein
Tsinghua Fly Center	TH03719.N	CG2201	CG2201	Highly expressed protein
Tsinghua Fly Center	THU5020	CG34136	CG34136	Highly expressed protein
Tsinghua Fly Center	THU5877	CG1864	Hr38	Highly expressed protein
Tsinghua Fly Center	THU5899	CG1429	Mef2	Highly expressed protein
Tsinghua Fly Center	THU3760	CG1429	Mef2	Highly expressed protein
Tsinghua Fly Center	THU1761	CG8846	Thor	Highly expressed protein
Tsinghua Fly Center	THU2588	CG18660	Nckx30C	Highly expressed protein
Tsinghua Fly Center	TH03399.N	CG43782	orb2	Highly expressed protein
Tsinghua Fly Center	TH04528.N	CG17161	grp	Highly expressed protein
Tsinghua Fly Center	THU5006	CG44011	Rgk1	Highly expressed protein
Tsinghua Fly Center	THU2105	CG42665	Exn	Highly expressed protein
Tsinghua Fly Center	THU2277	CG7450	CrebA	Highly expressed protein
Tsinghua Fly Center	THU2285	CG8524	NK7.1	Highly expressed protein
Tsinghua Fly Center	THU3952	CG16801	Hr51	Highly expressed protein	+
Tsinghua Fly Center	THU1366	CG15784	CG15784	Highly expressed protein
Tsinghua Fly Center	THU1652	CG11086	Gadd45	Highly expressed protein
Tsinghua Fly Center	TH01766.N	CG3979	CG3979	Highly expressed protein
Tsinghua Fly Center	TH01918.N	CG31075	CG31075	Highly expressed protein
Tsinghua Fly Center	THU2203	CG11450	net	Highly expressed protein
Tsinghua Fly Center	TH04002.N	CG32742	l(1)G0148	Highly expressed protein
Tsinghua Fly Center	THU4366	CG8620	CG8620	Highly expressed protein
Tsinghua Fly Center	TH04379.N	CG4551	smi35A	Highly expressed protein
Tsinghua Fly Center	TH04430.N	CG17018	CG17018	Highly expressed protein
Tsinghua Fly Center	THU5858	CG14029	vri	Highly expressed protein
Tsinghua Fly Center	THU5252	CG14029	vri	Highly expressed protein
Tsinghua Fly Center	TH02201.N	CG9042	Gpdh	Highly expressed protein
Tsinghua Fly Center	TH02997.N	CG3198	CG3198	Highly expressed protein
Tsinghua Fly Center	TH03174.N	CG11390	PebIII	Highly expressed protein
Tsinghua Fly Center	TH03458.N	CG8050	Cys	Highly expressed protein
Tsinghua Fly Center	TH04027.N	CG5789	CG5789	Highly expressed protein
Tsinghua Fly Center	TH04451.N	CG9008	CG9008	Highly expressed protein
Tsinghua Fly Center	TH05303.N	CG12708	CG12708	Highly expressed protein
Tsinghua Fly Center	THU0621	CG5848	cact	Highly expressed protein
Tsinghua Fly Center	THU1618	CG3752	Aldh	Highly expressed protein
Tsinghua Fly Center	THU1845	CG17100	cwo	Highly expressed protein
Tsinghua Fly Center	THU1999	CG31536	Cdep	Highly expressed protein
Tsinghua Fly Center	THU2083	CG1099	Dap160	Highly expressed protein
Tsinghua Fly Center	THU2247	CG12061	CG12061	Highly expressed protein
Tsinghua Fly Center	THU2781	CG5410	Miro	Highly expressed protein
Tsinghua Fly Center	THU3734	CG11320	DIP-ι	Highly expressed protein
Tsinghua Fly Center	THU4160	CG34379	Shroom	Highly expressed protein
Tsinghua Fly Center	THU4454	CG6605	BicD	Highly expressed protein
Tsinghua Fly Center	TH02044.N	CG2168	RpS3A	Highly expressed protein
Tsinghua Fly Center	TH02052.N	CG30438	CG30438	Highly expressed protein
Tsinghua Fly Center	TH04381.N	CG18492	Tak1	Highly expressed protein
Tsinghua Fly Center	THU0756	CG18492	Tak1	Highly expressed protein
Tsinghua Fly Center	TH04402.N	CG4898	Tm1	Highly expressed protein
Tsinghua Fly Center	THU1132	CG11482	Mlh1	Highly expressed protein
Tsinghua Fly Center	THU1382	CG9270	CG9270	Highly expressed protein
Tsinghua Fly Center	THU1826	CG3972	Cyp4g1	Highly expressed protein
Tsinghua Fly Center	THU2667	CG7236	CG7236	Highly expressed protein
Tsinghua Fly Center	THU4064	CG18069	CaMKII	Highly expressed protein
Tsinghua Fly Center	THU4161	CG8590	Klp3A	Highly expressed protein
Tsinghua Fly Center	TH03171.N	CG9847	Fkbp13	Highly expressed protein
Tsinghua Fly Center	THU2274	CG11194	Hey	Highly expressed protein
Tsinghua Fly Center	TH03810.N	CG44162	Stretchin-Mlck	Highly expressed protein
Tsinghua Fly Center	TH02994.N	CG3225	CG3225	Highly expressed protein
Tsinghua Fly Center	THU0986	CG9553	chic	Highly expressed protein	+
Tsinghua Fly Center	THU1203	CG33979	capt	Highly expressed protein
Tsinghua Fly Center	THU1895	CG15112	ena	Highly expressed protein
Tsinghua Fly Center	THU5761	CG12399	Mad	Highly expressed protein
Tsinghua Fly Center	THU5760	CG12399	Mad	Highly expressed protein
Tsinghua Fly Center	THU2386	CG4952	dac	Highly expressed protein
Tsinghua Fly Center	TH04055.N	CG11267	CG11267	Highly expressed protein
Tsinghua Fly Center	THU1651	CG4952	dac	Highly expressed protein
Tsinghua Fly Center	THU1927	CG17950	HmgD	Highly expressed protein
Tsinghua Fly Center	TH05310.N	CG17950	HmgD	Highly expressed protein
Tsinghua Fly Center	THU2071	CG13968	sNPF	Highly expressed protein
Tsinghua Fly Center	TH02952.N	CG11094	dsx	Highly expressed protein
Tsinghua Fly Center	THU2342	CG11094	dsx	Highly expressed protein
Tsinghua Fly Center	TH02883.N	CG9344	CG9344	Highly expressed protein
Tsinghua Fly Center	THU2677	CG8084	ana	Highly expressed protein
Tsinghua Fly Center	THU3129	CG31324	CG31324	Highly expressed protein
Tsinghua Fly Center	THU3469	CG18265	CG18265	Highly expressed protein
Tsinghua Fly Center	TH01854.N	CG4533	l(2)efl	Highly expressed protein
Tsinghua Fly Center	THU2733	CG6117	Pka-C3	Highly expressed protein
Tsinghua Fly Center	THU3961	CG6117	Pka-C3	Highly expressed protein
Tsinghua Fly Center	THU5253	CG17888	Pdp1	Highly expressed protein
BDSC	BL35243		TIP60	Highly expressed protein
Tsinghua Fly Center	TH02809.N	CG8213	CG8213	Highly expressed protein
Tsinghua Fly Center	THU2024	CG6496	Pdf	Highly expressed protein
Tsinghua Fly Center	THU2689	CG8884	Sap47	Highly expressed protein
Tsinghua Fly Center	TH04200.N	CG4013	Smr	Highly expressed protein	+
Tsinghua Fly Center	THU3178	CG18285	igl	Highly expressed protein
Tsinghua Fly Center	THU3229	CG14186	CG14186	Highly expressed protein
Tsinghua Fly Center	THU2936	CG11206	Liprin-gamma	Highly expressed protein
Tsinghua Fly Center	THU0974	CG31795	IA-2	Highly expressed protein
Tsinghua Fly Center	THU5314	CG2028	CkIα	membrane protein
Tsinghua Fly Center	THU1914	CG5912	arr	membrane protein
Tsinghua Fly Center	TH04329.N	CG4032	Abl	membrane protein	+
Tsinghua Fly Center	TH04330.N	TH04330.N	Pak	membrane protein	+
Tsinghua Fly Center	THU2665	CG7100	CadN	membrane protein
Tsinghua Fly Center	THU3496	CG7503	Con	membrane protein
Tsinghua Fly Center	THU5713	CG18402	InR	membrane protein
Tsinghua Fly Center	TH03572.N	CG18243	Ptp52F	membrane protein	+
Tsinghua Fly Center	THU3102	CG9704	Nrt	membrane protein
Tsinghua Fly Center	TH03500.N	CG18177	N(alpha)-acetyltransferase 60	membrane protein
Tsinghua Fly Center	THU3730	CG1634	Nrg	membrane protein
Tsinghua Fly Center	TH04394.N	CG11516	Ptp99A	membrane protein
Tsinghua Fly Center	TH02553.N	CG3359	mfas	membrane protein
Tsinghua Fly Center	THU1215	CG10443	Lar	membrane protein
Tsinghua Fly Center	THU2922	CG3665	Fas2	membrane protein
Tsinghua Fly Center	THU3059	CG9261	nrv2	membrane protein
Tsinghua Fly Center	THU3240	CG8663	nrv3	membrane protein
Tsinghua Fly Center	THU3260	CG10975	Ptp69D	membrane protein
Tsinghua Fly Center	THU3789	CG9258	nrv1	membrane protein
Tsinghua Fly Center	THU3932	CG1817	Ptp10D	membrane protein
Tsinghua Fly Center	THU4427	CG6588	Fas1	membrane protein
Tsinghua Fly Center	THU5696	CG8663	nrv3	membrane protein
Tsinghua Fly Center	THU3875	CG6899	Ptp4E	membrane protein
Tsinghua Fly Center	THU3200	CG5308	dpr5	membrane protein
Tsinghua Fly Center	THU2752	CG1543	Tbh	membrane protein
Tsinghua Fly Center	THU4317	CG4370	Irk2	membrane protein
Tsinghua Fly Center	THU2155	CG42701	Cng	membrane protein
Tsinghua Fly Center	TH02072.N	CG42330	Dscam4	membrane protein
Tsinghua Fly Center	THU3453	CG31814	DIP-κ	membrane protein
Tsinghua Fly Center	THU3837	CG42343	DIP-β	membrane protein
Tsinghua Fly Center	THU3104	CG32600	dpr8	membrane protein
Tsinghua Fly Center	THU3747	CG14010	DIP-η	membrane protein
Tsinghua Fly Center	THU3892	CG32791	DIP-α	membrane protein
Tsinghua Fly Center	THU3896	CG17800	Dscam	membrane protein	+
Tsinghua Fly Center	THU3136	CG34385	dpr12	membrane protein
Tsinghua Fly Center	THU3181	CG14948	dpr18	membrane protein
Tsinghua Fly Center	THU3745	CG31708	DIP-ζ	membrane protein
Tsinghua Fly Center	TH01701.N	CG7228	pes	membrane protein
Tsinghua Fly Center	TH02059.N	CG10564	Ac78C	membrane protein
Tsinghua Fly Center	TH02039.N	CG15860	pain	membrane protein
Tsinghua Fly Center	TH02299.N	CG9565	Nep3	membrane protein
Tsinghua Fly Center	TH02540.N	CG4007	Nrk	membrane protein
Tsinghua Fly Center	TH03054.N	CG6531	wgn	membrane protein
Tsinghua Fly Center	THU0455	CG3413	wdp	membrane protein
Tsinghua Fly Center	THU0883	CG3171	Tre1	membrane protein
Tsinghua Fly Center	THU0442	CG1762	betaInt-nu	membrane protein
Tsinghua Fly Center	THU1156	CG17941	ds	membrane protein
Tsinghua Fly Center	THU1475	CG33718,CG33717	Pmi,PGRP-LD	membrane protein
Tsinghua Fly Center	THU0562	CG1389	tor	membrane protein
Tsinghua Fly Center	THU0394	CG6890	Tollo	membrane protein
Tsinghua Fly Center	TH03055.N	CG12919	egr	membrane protein
Tsinghua Fly Center	TH02101.N	CG43128	Shab	membrane protein
Tsinghua Fly Center	TH03526.N	CG5772	Sulfonylurea receptor	membrane protein
Tsinghua Fly Center	TH03558.N	CG7250	Toll-6	membrane protein
Tsinghua Fly Center	TH03693.N	CG17559	doughnut on 2	membrane protein
Tsinghua Fly Center	TH03970.N	CG7223	htl	membrane protein
Tsinghua Fly Center	TH04048.N	CG1448	inx3	membrane protein
Tsinghua Fly Center	THU0975	CG1462	Aph-4	membrane protein
Tsinghua Fly Center	THU1049	CG14226	dome	membrane protein
Tsinghua Fly Center	TH03097.N	CG6817	foi	membrane protein
Tsinghua Fly Center	THU2675	CG7887	Takr99D	membrane protein
Tsinghua Fly Center	TH03519.N	CG9211	interference hedgehog	membrane protein
Tsinghua Fly Center	THU1667	CG31009	Cad99C	membrane protein
Tsinghua Fly Center	THU1679	CG11895	stan	membrane protein
Tsinghua Fly Center	THU3244	CG42338	Ten-a	membrane protein
Tsinghua Fly Center	THU3219	CG5837	Hem	membrane protein
Tsinghua Fly Center	THU3268	CG16857	CG16857	membrane protein
Tsinghua Fly Center	THU3507	CG8595	Toll-7	membrane protein
Tsinghua Fly Center	THU3204	CG9245	Pis	membrane protein
Tsinghua Fly Center	THU3557	CG9412	rin	membrane protein
Tsinghua Fly Center	THU3788	CG10808	synaptogyrin	membrane protein
Tsinghua Fly Center	THU3980	CG10772	Fur1	membrane protein
Tsinghua Fly Center	THU5259	CG32134	btl	membrane protein
Tsinghua Fly Center	THU4003	CG5490	Tl	membrane protein
Tsinghua Fly Center	THU2916	CG7962	CdsA	membrane protein
Tsinghua Fly Center	THU3794	CG12092	Npc1b	membrane protein
Tsinghua Fly Center	THU3845	CG13758	Pdfr	membrane protein
Tsinghua Fly Center	THU4008	CG33344	CcapR	membrane protein
Tsinghua Fly Center	THU4141	CG11415	Tsp2A	membrane protein
Tsinghua Fly Center	THU1108	CG13887	CG13887	membrane protein
Tsinghua Fly Center	THU2590	CG14575	capaR	membrane protein
Tsinghua Fly Center	THU1973	CG18402	InR	membrane protein
Tsinghua Fly Center	THU2065	CG2114	FR	membrane protein
Tsinghua Fly Center	THU2260	CG6515	Takr86C	membrane protein
Tsinghua Fly Center	THU2265	CG17063	inx6	membrane protein
Tsinghua Fly Center	THU2567	CG2019	disp	membrane protein
Tsinghua Fly Center	THU2608	CG3039	ogre	membrane protein
Tsinghua Fly Center	THU2705	CG1771	mew	membrane protein
Tsinghua Fly Center	THU3681	CG6127	Ser	membrane protein
Tsinghua Fly Center	THU2759	CG10125	zpg	membrane protein
Tsinghua Fly Center	THU2783	CG6383	crb	membrane protein
Tsinghua Fly Center	THU2882	CG7727	Appl	membrane protein
Tsinghua Fly Center	THU1821	CG2086	drpr	membrane protein
Tsinghua Fly Center	THU3936	CG11516	Ptp99A	membrane protein
Tsinghua Fly Center	TH02084.N	CG8585	Ih	membrane protein
Tsinghua Fly Center	THU2086	CG44152	CG44152	membrane protein
Tsinghua Fly Center	THU1102	CG4800	Tctp	membrane protein	+
Tsinghua Fly Center	TH201500914.S	CG6647	porin	membrane protein
Tsinghua Fly Center	TH201500634.S	CG16944	sesB	membrane protein
Tsinghua Fly Center	THU0723	CG44153	CG44153	membrane protein
Tsinghua Fly Center	THU3836	CG14186	CG14186	membrane protein
Tsinghua Fly Center	THU3969	CG8861	CG8861	membrane protein
Tsinghua Fly Center	TH02519.N	CG10693	slo	membrane protein
Tsinghua Fly Center	TH03127.N	CG3662	CG3662	membrane protein
Tsinghua Fly Center	THU1258	CG9907	para	membrane protein
Tsinghua Fly Center	THU2611	CG10706	SK	membrane protein
Tsinghua Fly Center	THU4840	CG11155	CG11155	membrane protein
Tsinghua Fly Center	THU3797	CG43443	hts	membrane protein
Tsinghua Fly Center	THU0315	CG43443	hts	membrane protein
Tsinghua Fly Center	THU5198	CG32433	Gr77a	membrane protein
Tsinghua Fly Center	THU4055	CG42677	wb	membrane protein
Tsinghua Fly Center	THU2872	CG3870	RabX1	membrane protein	+
Tsinghua Fly Center	THU0425	CG34368	Fili	membrane protein	+
Tsinghua Fly Center	THU0870	CG6827	Nrx-IV	membrane protein
Tsinghua Fly Center	THU1629	CG5055	baz	membrane protein
Tsinghua Fly Center	THU2985	CG3029	or	membrane protein
Tsinghua Fly Center	THU0435	CG6446	Sema-1b	membrane protein
Tsinghua Fly Center	THU1712	CG3937	cher	membrane protein
Tsinghua Fly Center	TH02042.N	CG10497	sdc	membrane protein
Tsinghua Fly Center	TH04782.N	CG33083	Gr97a	membrane protein
Tsinghua Fly Center	THU5308	CG1004	rho	membrane protein
Tsinghua Fly Center	TH03523.N	CG6490	plum	membrane protein
Tsinghua Fly Center	THU3766	CG34127	Nlg3	membrane protein
Tsinghua Fly Center	TH201501180.S	CG2248	Rac1	membrane protein
Tsinghua Fly Center	TH201500668.S	CG10295	Pak	membrane protein	+
Tsinghua Fly Center	THU2634	CG5014	Vap-33-1	membrane protein
Tsinghua Fly Center	THU2738	CG6757	SH3PX1	membrane protein	+
Tsinghua Fly Center	THU1060	CG3637	Cortactin	membrane protein
Tsinghua Fly Center	THU0710	CG1451	Apc	signalling ligand
Tsinghua Fly Center	TH01590.N	CG5423	robo3	signalling ligand
Tsinghua Fly Center	TH03892.N	CG1132	FoxL1	signalling ligand
Tsinghua Fly Center	TH03971.N	CG8967	otk	signalling ligand
Tsinghua Fly Center	TH04366.N	CG1511	Eph	signalling ligand
Tsinghua Fly Center	TH04518.N	CG4926	Ror	signalling ligand
Tsinghua Fly Center	TH04579.N	CG18361	dsh	signalling ligand
Tsinghua Fly Center	THU0457	CG17245	Plexin B	signalling ligand
Tsinghua Fly Center	THU1726	CG13521	robo1	signalling ligand
Tsinghua Fly Center	THU2204	CG1705	Met	signalling ligand
Tsinghua Fly Center	THU3451	CG7926	Axin	signalling ligand
Tsinghua Fly Center	THU3625	CG8817	lilli	signalling ligand
Tsinghua Fly Center	THU3972	CG1511	Eph	signalling ligand
Tsinghua Fly Center	THU3933	CG17348	drl	signalling ligand
Tsinghua Fly Center	TH04365.N	CG17348	drl	signalling ligand
Tsinghua Fly Center	TH02524.N	CG2411	ptc	signalling ligand
Tsinghua Fly Center	THU0549	CG3936	N	signalling ligand
Tsinghua Fly Center	TH02520.N	CG11561	smo	signalling ligand
Tsinghua Fly Center	THU3008	CG17943	comm	signalling ligand
Tsinghua Fly Center	THU1536	CG17697	fz	signalling ligand
Tsinghua Fly Center	THU0514	CG11081	plexA	signalling ligand
Tsinghua Fly Center	TH03140.N	CG10717	ImpL1	signalling ligand
Tsinghua Fly Center	THU1971	CG8581	fra	signalling ligand
Tsinghua Fly Center	THU3624	CG5481	robo2（lea）	signalling ligand
Tsinghua Fly Center	THU1535	CG18405	Sema-1a	signalling ligand	+
Tsinghua Fly Center	THU1537	CG3619	Dl	signalling ligand	+
BDSC	BL24322	CG3619	Dl	signalling ligand
BDSC	BL28032	CG3619	Dl	signalling ligand
Tsinghua Fly Center	THU0991	CG4609	fax	signalling ligand
Tsinghua Fly Center	TH04810.N	CG13531	CG13531	signalling ligand
Tsinghua Fly Center	THU3633	CG8166	UNC-5	signalling ligand
Tsinghua Fly Center	TH201500938.S	CG8566	UNC-104	signalling ligand
Tsinghua Fly Center	THU2815	CG3727	dock	signalling ligand	+
Tsinghua Fly Center	THU201500623.S	CG10521	NetB	guidance molecule
Tsinghua Fly Center	THU3679	CG10521	NetB	guidance molecule
Tsinghua Fly Center	THU5751	CG18651	NetA	guidance molecule
Tsinghua Fly Center	THU1910	CG4378	slit	guidance molecule

### Sheet: Sheet3
No phenotype	No phenotype	0.942029
phenotype	horizontal short	0.0507246	14/276
	Abnormal branch	0.00724638	2/276
